# Regulatory logic of neuronal differentiation in the *Drosophila* visual system

**DOI:** 10.1101/2025.09.01.673531

**Authors:** McKenzie Treese, Yen-Chung Chen, Abigail Tyree, Rose Coyne, Cathleen Lake, Ojong Besong Tabi, Raghuvanshi Rajesh, Yu-Chieh David Chen, Huzaifa Hassan, Hua Li, Claude Desplan, Mehmet Neset Özel

## Abstract

Combinations of terminal selector transcription factors (tsTFs) are thought to establish and maintain the unique identities of the numerous cell types found in nervous systems. However, it remains largely unclear how tsTF combinations are specified during development, and how they then coordinate the type-specific differentiation programs of each neuron. To investigate these regulatory mechanisms, we performed simultaneous single-cell RNA and ATAC sequencing on the *Drosophila* optic lobes at four stages of their development and identified over 250 distinct cell types. We characterized the common cis-regulatory features of neuronal enhancers and performed comprehensive inference of gene regulatory networks across cell types and stages. Our results reveal cell-type and stage-specific enhancers of many neuronal genes and the cooperative actions of tsTFs, pan-neuronal and ecdysone-responsive TFs on these enhancers. We show that the same effector genes are often regulated by different tsTF combinations acting through distinct enhancers in different neurons. During neurogenesis, tsTF codes are established within a brief critical period in newborn neurons, often through cell-type-specific enhancers that are not accessible in their progenitors. Accordingly, when neuroblast temporal patterning TFs are re-utilized as tsTFs in neurons, they are regulated independently through separate enhancers. Therefore, neuronal identity specification and differentiation is a multi-step regulatory program, wherein the same TFs enact distinct regulatory codes at different steps and across cell types.
