## Supplementary material for "Regulatory logic of neuronal differentiation in the *Drosophila* visual system": Table S1

### Sheet: Sheet 1
Cluster	Ozel et al. (2021) Cluster	Annotation *: less confident	Metacluster	Alias (Source) *: less confident	Temporal Origin (Konstantinides et al. 2022)	Spatial Origin (Simon et al. 2025)	Notch Status (Simon et al. 2025)	Comments		Adult label transfer	Adult manual corrections	P24 label transfer	P24 manual corrections
1	217/216, 189 (adult)	PCG	M40		NA	NA		Pseudocartridge glia. Label transferred from the annotations in Ferreira and Desplan 2023 by shared markers (b and vvl) with subperineurial glia and the lack of rost.		Two subclusters	Leave	Discard?	P24 clusters 6,48,49,146 were merged under 221. Rest is kept for now
2	209/210		M40		NA	NA		Non-neuronal (glia).		Mess	Discarded all but cluster 193 subset	What to do with 170?	Kept for now
3	216		M38		NA	NA		Non-neuronal. Split in this study from a heterogenous cluster (old cluster 216)		None found		None found
4	9	Dm4	M7		Hbn/Opa/Slp	Optix/Dpp	Off	Transferred label from Ozel et al. 2021 dataset		Good		Good
5	202/204, 206 (adult)	SPG	M38		NA	NA		Subperineurial glia. Label transferred from the annotations in Ferreira and Desplan 2023 by the co-expression of b, vvl and rost		Good		Good
6	219, 208 (adult)		M38		NA	NA		Glia. Very similar to SPG (cluster 5) based on Ferreira and Desplan 2023, could be a subtype.		Good		OK. Cluster has lamina neurons (young?)
7	149	LC22	M5		NA	NA		Annotated in El-Danaf et al. 2025 by the co-expression of Acj6 and toy, and the lack of Sox102F, SoxN, Pdm3, Br, Rx, RunxA, Mirr, Lov, and Scro.		Good		Good
8	170		M17		NA	NA				Good		Good
9	16		M11		NA	NA				Good		Good
10	27	LC14	M11		NA	NA		Transferred label from Ozel et al. 2021 dataset		Good		OK but heterogenous
11	28		M11		NA	NA				Good		Good
12	148	LPLC1	M5		NA	NA		Transferred label from Ozel et al. 2021 dataset		Good		OK
13	150	LPLC2	M5		NA	NA		Transferred label from Ozel et al. 2021 dataset		Good		Good
14	171		M10		NA	NA				Good		Good
15	160		M3		Hth	Optix/Dpp	Off			Good		Good
16	10		M10		NA	NA				Good		Good
17	166		M3		Hth	Vsx	Off			Good		Good
18	3	R7-8	M2		NA	NA		Annotated by the expression of Rh3-6 (Zucker et al. 1987 (Rh3), Montell et al. 1987 (Rh4), Chou et al. 1996 (Rh5), and Huber et al. 1997 (Rh6)		Rest of 97 might be misclassified	Entire cluster 97 was assigned here	Good
19	149		M5		NA	NA		The remaining cells of the previous LC22/LPLC4 cluster.		Good		Good (6 cells)
20	149	LPLC4	M5		NA	NA		Annotated in El-Danaf et al. 2025 by the co-expression of Acj6 and Salm, and the lack of Sox102F, Lov, Br, Rx, D, Ct, Bab2, Olid2, cro, RunxA, Kn, and Disco.		Good		Good
21	216	PiC	M39		NA	NA		Primary pigment cells of the retina, expressing wrapper and Pdh but not santa-maria (Yeung et al. 2022). Other pigment cells are part of cluster 221.		OK (9 cells)		Good
22	210, 208 (adult)	PG	M38		NA	NA		Perineurial glia. Label transferred from the annotations in Ferreira and Desplan 2023 by the co-expression of Tret1-1, Vmat, and svp and the lack of rost		Good		Good
23	207	CG	M42		NA	NA		Chalice glia. Label transferred from the annotations in Ferreira and Desplan 2023 by the co-expression of Optix and CG3036		Good		Good
24	176		M4		Hth	Optix/Dpp	Off			Good		Good
25	158	Pm3b	M4		Hth	Vsx	Off	Annotated in Valentino et al. 2025 by the co-expression of Vsx1, Hth, Zfh1, and the lack of AstA, Mamo, and Br.		Good		Good
26	162		M4		Hth	Optix/Dpp	Off			Good		Good
27	151	Pm3a	M4		Hth	Vsx	Off	Annotated in Valentino et al. 2025 by the co-expression of Vsx1, Hth, Zfh1, and AstA, and the lack of Mamo and Br.		Good		Good
28	4		M3		NA	NA				Good		Good
29	23		M3		NA	NA				Good		Good
30	23		M3		NA	NA	On			Good		Good
31	28		M3		NA	NA				Good		Good
32	100	LC15	M12		NA	NA		Annotated in El-Danaf et al. 2025 by the co-expression of Ct, Fred, and Pdm3, and the lack of Acj6, Toy, and Rx.		Good		Good
33	99	LC21	M12		NA	NA		Annotated in El-Danaf et al. 2025 by the expression of RunxA, and the lack of Br, Pdm3, Acj6, Bab2, Scro, toy, and Rx.		Good		Good
34	100	LC24	M12		NA	NA		Annotated in El-Danaf et al. 2025 by the co-expression of Sox102F, Ct, Scro, and Disco, and the lack of Acj6, Rx, Pdm3, Br, Lov, Mirr, Bab2, RunxA, Pros, D, and Kn.		Good		Good
35	170		M10		NA	NA				Good		Good
36	21		M11		Opa/Erm		Off			Good		Good
37	202	dSG	M42		NA	NA		Distal Satellite glia. Label transferred from the annotations in Ferreira and Desplan 2023 by the co-expression of b and Vvl and the lack of Optix and CG31663		Good		Good
38	206	FG	M42		NA	NA		Fenestrated glia. Label transferred from the annotations in Ferreira and Desplan 2023 by the co-expression of Vmat and the lack of Tret1-1		Good		Good
39	5	LC11	M12		NA	NA		Annotated in El-Danaf et al. 2025 by the co-expression of AChRα1, nAChRα6, nAChRα7, Rdl, Beat-Ic, Con, RunxA, and Sox102F, and the lack of nAChRα5, Acj6, Toy, Ten-m, and Kn.		Good		Good
40	100	LC16	M12		NA	NA		Transferred label from Ozel et al. 2021 dataset		Good		Good
41	98	LC13	M12		NA	NA		Annotated in El-Danaf et al. 2025 by the co-expression of Sox102F, Pros, and Lov, and the lack of Bab2, Rx, Br, Pdm3, Acj6, Scro, RunxA, D, and Toy.		Good		Good
42	144	Dm9	M14		Hbn/Opa/Slp	Optix/Dpp	Off	Transferred label from Ozel et al. 2021 dataset		Good		Good
43	216	BC	M40		NA	NA		Bristle cells of the retina. Exclusively expresses mechanosensation related genes Rootletin and stum. The only cluster that maintains spineless expression in adults.		OK		OK
44	57	LC20b	M18		NA	NA		Annotated in this study (Fig. S8).		Good		Heterogeneous but leave
45	57	LC25	M18		NA	NA		Annotated in El-Danaf et al. 2025 by the co-expression of Br, Pdm3, D, and Pros, and the lack of RunxA, Scro, Kn, Acj6, Sox102F, Ct, Lov, Bab2, Rx, and Toy.		Good		Good
46	58		M19		NA	NA				Good		Good
47	92		M9		NA	NA				Good		Good
48	65	LLPC3	M18		NA	NA		Annotated with label transfer from annotations in Yoo et al. 2023		Good		Good
49	65	LLPC2	M18		NA	NA		Annotated with label transfer from annotations in Yoo et al. 2023		Good		Good
50	43		M17		D/BarH	Optix/Dpp	On			Good		Good
51	178		M31		Hth/Opa	Dpp	Off			Good		Good
52	94		M16		Slp/D	Optix	On			Good		Good
53	95		M16		Slp/D	Vsx	On			Good		Good
54	95		M16		Slp/D	Vsx	On			Good		Good
55	96		M16		NA	NA				Cluster 66 cells are misclassified	Entire cluster 97 was assigned to 67	Good
56	96		M16		NA	NA				Good		Good
57	154		M3		NA	NA				Good		Good
58	157		M4		NA	NA				Good		Good
59	136		M22		Hbn/Opa/Slp	Optix/Dpp	Off			Good	Most were originally classified as Dm8 (below)	Good
60	19	Dm8	M22		Hbn/Opa/Slp	Optix	Off	Transferred label from Ozel et al. 2021 dataset.		Cluster 111 cells are misclassified	Cluster 111 subset was assigned to 59	Cluster 122 looks like Dm11	Cluster 122 cells were assigned to 251
61	136		M22		Hbn/Opa/Slp	Optix/Dpp	Off			Good		Good
62	137	TmY14	M8		Hbn/Opa/Slp	Optix	Off	Annotated in Chen et al. 2023 by neuron morphology labeled with kn∩tj MCFO		Good		Good
63	74	LPC2	M18		NA	NA		Annotated with label transfer from annotations in Yoo et al. 2023		Good		Good
64	101		M18		NA	NA				Good		Good
65	66	LLPC1	M18		NA	NA		Transferred label from Ozel et al. 2021 dataset.		Good		Good
66	58		M19		NA	NA				Good		Good
67	104	Tm5ab	M37		Hbn/Opa/Slp	Vsx/Optix	On	Transferred label from Ozel et al. 2021 dataset.		Cluster 55 cells are misclassified	Entire cluster 55 was assigned to 81	Good
68	145	Lai	M14		Hbn/Opa/Slp	Dpp	Off	Transferred label from Ozel et al. 2021 dataset.		Good		Good
69	216	CC	M40		NA	NA		Cone cells of the retina (Cry+, CG5597+).		Good		Check cluster 66 (R1-6) subset	Entire cluster 66 was assigned to 101 (R1-6)
70	216		M40		NA	NA		Non-neuronal. Only present at P48.		None found		3 cells	Discarded
71	159	TmY15	M4		Hth	Vsx	Off	Annotated in Valentino et al. 2025 by the co-expression of Vsx1, Hth, and Br, and the lack of Zfh1, Mamo, and AstA.		Good		Good
72	159	TmY17	M4		Hth	Vsx	Off	Annotated in Valentino et al. 2025 by the co-expression of Vsx1, Hth, Br, Zfh1, and Mamo and the lack of AstA.		Good		Good
73	158	Tm23	M4	Li14 (Flywire)	Hth	Vsx	Off	Annotated in Valentino et al. 2025 by the co-expression of Vsx1, Hth, and Mamo and the lack of AstA, Br, and Zfh1.		Good		Good
74	155		M3		Hth	Vsx	Off			Good		Good
75	24	Y12	M17		D/BarH	Optix	On	Annotated in this study (Fig. S9).		Good		Good
76	24	Y13	M15		D/BarH	Optix	On	Annotated in this study (Fig. S9).		Good		Good
77	24		M15		D/BarH	Optix	On			Good		Good
78	114		M15		NA	NA				Good		Good
79	24	Tlp12	M17		D/BarH	Optix	On	Annotated in this study (Fig. S9).		Good		Good
80	24		M15		D/BarH	Optix	On			Good		Good
81	103		M37		Hbn/Opa/Slp	Optix	On			Good		Good
82	204	pSG	M42		NA	NA		Proximal Satellite glia. Label transferred from the annotations in Ferreira and Desplan 2023 by the co-expression of b, Vvl, Optix, and CG31663		Good		OK
83	213	MG	M42		NA	NA		Marginal glia. Label transferred from the annotations in Ferreira and Desplan 2023 by the co-expression of Optix, ome, and GstT4		Good		Good
84	201/200	CXG	M38		NA	NA		Cortex glia. Label transferred from the annotations in Ferreira and Desplan 2023 by the co-expression of CG4288 and Cyp4g15		Good		Good
85	201		M38		NA	NA		Glia. Remaining cells from old cluster 201 after splitting. Present only in the P48 dataset. The other split is cortex glia; please also see cluster 84.		No cells		No cells
86	46		M16		Slp/D	Optix	On			Good		Good
87	105		M37		Slp/D	Optix	On			Good		Good
88	90		M16		NA	NA				Good		Good
89	83		M16		Slp/D	Vsx/Optix	On			OK?		Good
90	83		M16		Slp/D	Vsx/Optix	On			Good		Good
91	113	Lawf1	M6		NA	NA		Transferred label from Ozel et al. 2021 dataset.		Good		Good
92	8	Lawf2	M6		NA	NA	Off	Transferred label from Ozel et al. 2021 dataset.		Good		Cluster 94 part is misclassified.	Cluster 94 cells were assigned 91 (Lawf1)
93	106	MeVP1	M9		NA	NA		Annotated in this study (Fig. S8).		Good		Good
94	53	Tm38	M17	Tm8a (FlyWire)	Hbn/Opa/Slp	Dpp	On	Annotated in Holguera et al. 2025 by neuron morphology labeled with bi∩CG9109 MCFO (strong M7 arborization and extending up to M3).		Good		Good
95	93		M19		NA	NA				Good		Good
96	28		M11		NA	NA				Heterogeneous but leave		Heterogeneous but leave	The part clustering with 97 is different both from the rest and from the actual 97. Kept as is.
97	50		M9		NA	NA				Good		Good
98	123		M26		Slp/D	Optix	Off			Good		Restore rest of cluster 41?	Entire P24 cluster 41 was assigned to here.
99	15	Dm10	M31		Ey/Hbn	Optix	Off	Transferred label from Ozel et al. 2021 dataset.		Good		Good
100	119	TmY3	M35		Erm/Ey	Vsx/Optix	On	Transferred label from Ozel et al. 2021 dataset.		Good		Good
101	3	R1-6	M2		NA	NA		Annotated by the expression of Rh1 (O'Tousa et al. 1985)		Cluster 99 cells look like multiplets	Entire cluster 99 was discarded	Good	Entire P24 cluster 66 was assigned to here. Different but they look like PRs
102	212, 188 (adult)	EG	M42		NA	NA		Epithelial glia. Label transferred from the annotations in Ferreira and Desplan 2023 by the co-expression of Optix and b		Good		Good
103	117	L5	M21		NA	NA		Transferred label from Ozel et al. 2021 dataset.		Good		Restore rest of cluster 29	Entire P24 cluster 29 was assigned to here.
104	71	Tm25	M37		Hbn/Opa/Slp	Vsx/Optix	On	Annotated in Simon et al. 2025 by the co-expression of Erm and Toy.		Good		Good
105	75	TmY4	M34		Slp/D	Vsx/Optix	On	Transferred label from Ozel et al. 2021 dataset.		Good		Good
106	229		M34		Hbn/Opa/Slp	Vsx/Optix	On			Cluster 40 cells are misclassified	Entire cluster 40 was assigned to 166	Good
107	230		M34		Hbn/Opa/Slp	Vsx/Optix	On			Good		Good
108	84		M37		Slp/D	Optix	On			Good		Good
109	80		M17		Slp/D	Dpp	On			Good		Good
110	223	TE-Imp	M13		Hth	Dpp	On	Split in this study from TEv neurons identified in Ozel et al. 2021. (old cluster 223). Expressing Imp.		No cells		Good
111	223	TEv	M13		Hth	Dpp	On	Transferred label from Ozel et al. 2021 dataset.		17 cells	Discarded	Good
112	224	TEd	M13		Hth	Dpp	On	Transferred label from Ozel et al. 2021 dataset.		3 cells	Discarded	Good
113	170		M10		NA	NA				OK		OK
114	82	Tm5Y	M36	Tm5f (FlyWire)	Hbn/Opa/Slp	Optix	On	Annotated in Holguera et al. 2025 by neuron morphology labeled with CG42732∩CG9109 MCFO. Tm5Y in the Janelia connectome is similar in rendered morphology and main synaptic partners to Tm5f in FlyWire, but formal correspondance has not yet been established.		Good		Good
115	44	Y3*	M9		NA	NA		Annotated in Chen et al. 2023 by neuron morphology labeled with CG11317∩Tey MCFO. Marked less confident because the neuron lacks the lobula "fork" described by Fischbach. However, the morphology is consistent with Y3 as described in Nern et al. 2025		Good		Good
116	187/211	ALG	M41		NA	NA		Astrocyte/astrocyte-like glia. Label transferred from the annotations in Ferreira and Desplan 2023 by the co-expression of wun2		Good		LT might be bad	Entire P24 cluster 60 was assigned here
117	197/198/199	ENG	M41		NA	NA		Ensheating glia, also likely contains inner chiasm glia (XGI). Label transferred from the annotations in Ferreira and Desplan 2023 by the co-expression of CG31663 and ome.		Good		LT might be bad	Entire P24 cluster 17 was assigned here
118	109	L1	M21		NA	NA		Transferred label from Ozel et al. 2021 dataset.		Contribution from Tm1/2 clusters	Non-cluster63 cells were discarded	Good
119	77	LC10a	M19		NA	NA		Transferred label from Ozel et al. 2021 dataset.		Good		Good
120	78	LC10d	M19		NA	NA		Transferred label from Ozel et al. 2021 dataset.		Good		Good
121	87		M20		NA	NA				Good		Good
122	87	LC20a	M9		NA	NA		Annotated in El-Danaf et al. 2025 as LC20 by the co-expression of Lov, Ct, Pros, Toy, and Scro, and the lack of Acj6, Sox102F, Br, Bab2, Rx, Pdm3, SoxN, D, RunxA, and Kn. Re-confirmed as LC20a after the annotation of LC20b (cluster 44).		Good		Good
123	61	Tm20	M37		Hbn/Opa/Slp	Optix	On	Transferred label from Ozel et al. 2021 dataset.		Good		LT might be bad	Assigned cluster 82 cells to 124
124	52	TmY10	M37		Hbn/Opa/Slp	Optix	On	Annotated in Holguera et al. 2025 by neuron morphology labeled with ort∩CG9109 MCFO		Good		Good after above
125	83	MeTu4a	M34		Slp/D	Vsx/Optix	On	Annotated in this study (Fig. S9). Present in mostly dorsal OL only but may also contain MeTu4b. Please also see Garner et al. 2024.		Good		Good
126	62	Tm6	M28		Hth/Opa	Vsx/Optix/Dpp	On	Annotated in Ozel et al. 2022 by the co-expression of aop, SoxN, and Wnt10.		Split by clustering		Recluster	Reclustered, unresolvable young Tms discarded
127	227	Tm9v	M27		Erm/Ey	Vsx/Optix	On	Transferred label from Ozel et al. 2021 dataset.		OK		LT might be bad	Fixed based on clustering
128	228	Tm9d	M27		Erm/Ey	Optix/Dpp	On	Transferred label from Ozel et al. 2021 dataset.		OK		LT might be bad	Fixed based on clustering
129	226	Dm3b	M23		Slp/D	Optix/Dpp	Off	Transferred label from Ozel et al. 2021 dataset.		OK		LT might be bad	Fixed based on clustering
130	225	Dm3a	M23		Slp/D	Vsx/Optix	Off	Transferred label from Ozel et al. 2021 dataset.		OK		LT might be bad	Fixed based on clustering
131	42	TmY5a	M32		Erm/Ey	Optix	Off	Transferred label from Ozel et al. 2021 dataset.		Good		Good
132	33	Mi9	M33		Opa/Erm	Optix/Dpp	Off	Transferred label from Ozel et al. 2021 dataset.		Good		Good
133	165	C3	M25		NA	NA		Transferred label from Ozel et al. 2021 dataset.		Split by clustering		Good
134	6	T2	M29		NA	NA		Transferred label from Ozel et al. 2021 dataset.		Good		OK
135	125	Tm4	M28		Hth/Opa	Vsx/Optix/Dpp	On	Transferred label from Ozel et al. 2021 dataset.		Cluster 205 may be multiplets	Entire cluster 205 was discarded	Recluster	Reclustered, unresolvable young Tms discarded
136	60	T2a	M29		NA	NA		Transferred label from Ozel et al. 2021 dataset.		Good		Good
137	7	T3	M29		NA	NA		Transferred label from Ozel et al. 2021 dataset.		Good		Good
138	118	Tm2	M28		Hth/Opa	Vsx/Optix/Dpp	On	Transferred label from Ozel et al. 2021 dataset.		Clusters 172 and 205 may be multiplets	Entire cluster 172 and 205 was discarded	Recluster	Reclustered, unresolvable young Tms discarded
139	140	Tm1	M28		Hth/Opa	Vsx/Optix/Dpp	On	Transferred label from Ozel et al. 2021 dataset.		Cluster 172 may be multiplets	Entire cluster 172 was discarded. Cluster 0 subset was also discarded	Recluster	Reclustered, unresolvable young Tms discarded
140	126	Tm3	M35		Erm/Ey	Vsx/Optix	On	Transferred label from Ozel et al. 2021 dataset.		Good		Good
141	102/85/67*/170*/147*/149*		M1		NA	NA		Merged (highly heterogenous) cluster containing mostly central brain derived neurons		OK		OK
142	235	T5c	M30		NA	NA		Annotated by expression of TfAP-2, bi, and Grn reported in Kurmangaliyev et al. 2019.		Bad LT		OK
143	235	T5d	M30		NA	NA		Annotated by expression of TfAP-2, bi, and Grn reported in Kurmangaliyev et al. 2019.		Bad LT		OK
144	None		M1					Contaminating fat, epithelia or trachea		OK		OK
145	235	T4d	M30		NA	NA		Annotated by expression of TfAP-2, bi, and Grn reported in Kurmangaliyev et al. 2019.		Bad LT		OK
146	235	T4c	M30		NA	NA		Annotated by expression of TfAP-2, bi, and Grn reported in Kurmangaliyev et al. 2019.		Bad LT		OK
147	142	Mi1	M28		Hth	Vsx/Optix/Dpp	On	Transferred label from Ozel et al. 2021 dataset.		Good		Good
148	234	T5a	M30		NA	NA		Annotated by expression of TfAP-2, bi, and Grn reported in Kurmangaliyev et al. 2019.		Bad LT		OK
149	234	T4a	M30		NA	NA		Annotated by expression of TfAP-2, bi, and Grn reported in Kurmangaliyev et al. 2019.		Bad LT		OK
150	234	T5b	M30		NA	NA		Annotated by expression of TfAP-2, bi, and Grn reported in Kurmangaliyev et al. 2019.		Bad LT		OK
151	234	T4b	M30		NA	NA		Annotated by expression of TfAP-2, bi, and Grn reported in Kurmangaliyev et al. 2019.		Bad LT		OK
152	182	C2	M25		NA	NA		Transferred label from Ozel et al. 2021 dataset.		Good		Good
153	1	T1	M14		D/BarH	Vsx/Optix/Dpp	Off	Transferred label from Ozel et al. 2021 dataset.		Good		Good
154	164	Mi4	M33		Hth/Opa	Optix/Dpp	Off	Transferred label from Ozel et al. 2021 dataset.		Good		Good	P24 cluster 166 is discarded
155	107	L4	M21		NA	NA		Transferred label from Ozel et al. 2021 dataset.		Good		Good	P24 cluster 170 is discarded
156	108	L2	M21		NA	NA		Transferred label from Ozel et al. 2021 dataset.		Good		LT might be bad	Entire P24 cluster 11 was assigned to here.
157	31	Mi15	M24		D/BarH	Optix/Dpp	Off	Transferred label from Ozel et al. 2021 dataset.		Good		Good. Cluster 189 is young mixture?
158	128	Dm2a	M24		D/BarH	Vsx/Optix/Dpp	Off	Split in this study from Dm2 neurons (old cluster 128); no marker distinguising cluster 158/159 in adult; expressing mamo and Snoo at P48 (Fig. S8).		Good		Good
159	128	Dm2b	M24		D/BarH	Vsx/Optix/Dpp	Off	Split in this study from Dm2 neurons (old cluster 128); no marker distinguising cluster 158/159 in adult; expressing luna at P48 (Fig. S8).		Good		Good
160	110	L3	M21		NA	NA		Transferred label from Ozel et al. 2021 dataset.		Good		Good
161	70	Tm27(Y)	M35	TmY18 (Janelia)	Erm/Ey	Vsx	On	Annotated in Ozel et al. 2021 by the expression of CG42458 and Vvl as TmY8*, but an unpublished enhancer reporter specific for this cluster marks Tm27(Y). Tm27(Y) is first reported in Hasegawa et al. 2011.		Good		Good
162	36		M26		Slp/D		Off			Good		Good after cluster 41 is fixed
163	129	Mi21b	M24	Sm02 (FlyWire), Cm1 (Janelia),	D/BarH	Optix/Dpp	Off	Annotated in this study (Fig. S8). Expressing Bi. The original cluster 129 (that also contained cluster 164) was also annotated as Sm01/Sm02 (FlyWire) in Holguera et al. 2025 by morphology of neurons marked by CngA∩Hbn MCFO; named as Mi21a and Mi21b in this study.		Good		Good
164	129	Mi21a	M24	Sm01 (FlyWire), Cm2 (Janelia)	D/BarH	Optix/Dpp	Off	Please see comments for cluster 163. Not expressing Bi.		Good		Good
165	26	Tm5e*	M32		Erm/Ey	Vsx	Off	Annotated in Holguera et al. 2025 by neuron morphology labeled with kn∩dpr5. Marked as less confident due to the lack of sparse labeling.		Good		Good
166	37	Dm3c	M23		Slp/D	Vsx/Optix	Off	Annotated in this study (Fig. S9). Was previously annotated as MeTu in Chen et al. 2023 by neuron morphology labeled with Vsx1∩Wnt4 MCFO. However, the new cluster 125 instead contains MeTu neurons.		Good		Good
167	32		M23		Slp/D	Vsx	Off			Good		Good
168	34	Tm5c	M33		Opa/Erm	Vsx/Optix/Dpp	Off	Transferred label from Ozel et al. 2021 dataset.		Cluster 17 cells aren't Tm5c	Cluster 17 subset was discarded	Good
169	172		M33		Hth/Opa	Vsx/Optix	Off			Good		Check and restore? Rest of cluster 129	Entire P24 cluster 129 was assigned to here.
170	45	TmY13	M34	TmY11 (FlyWire)	Hbn/Opa/Slp	Optix/Dpp	On	Annotated in Holguera et al. 2025 by neuron morphology labeled with CG9896∩Dop1R2 MCFO.		Good		Good
171	116	Mi10	M35		Erm/Ey	Optix	On	Annotated in this study (Fig. S9). Also consistent with already published markers of Mi10 due to being Vvl+/Dac-/Ct+ (Hasegawa et al. 2011) and DIP-eta+ (Cosmanescu et al. 2018)		Good		Good
172	124	Dm15	M23		Slp/D	Vsx/Optix	Off	Annotated in Malin et al. 2024 by the co-expression of Vsx2, Scro, and VGlut.		Good		Good
173	179		M4		NA	NA				Good		Good
174	180		M4		Hth	Dpp	Off			Good		Good
175	69	Tm24	M36	LI06 (FlyWire)	Hbn/Opa/Slp	Vsx/Optix	On	Annotated in Holguera et al. 2025 by neuron morphology labeled with CG31675 MCFO		Good		Good
176	51		M34		NA	NA				Good		Good
177	76		M34		Slp/D	Optix	On			Good		Good
178	86	MeLo3b	M20		NA	NA		Annotated in this study (Fig. S8).		Good		Good
179	81		M37		Slp/D	Optix/Dpp	On			Good		OK
180	153		M17		NA	NA				Good		Good
181	91	Mt8	M9		NA	NA		Annotated by the expression of Fs and neuronal morphology marked by Fs MCFO (Ozel et al. 2021). The name is assigned based on Fischbach and Dittrich 1989.		Good		Good
182	91		M20		NA	NA				Good		Good
183	184		M11		NA	NA				Good		Good
184	101		M18		NA	NA				Good		Good
185	100	LC26	M12		NA	NA		Annotated in El-Danaf et al. 2025 by the co-expression of Pdm3, Sox102F, Scro, Ct, and Pros, and the lack of Acj6, Br, Lov, Bab2, D, Toy, Rx, and RunxA.		Good		Good
186	139	LC18	M9		NA	NA		Annotated in El-Danaf et al. 2025 by the co-expression of Toy, Sox102F, Ct, Scro, and Lov, and the lack of Acj6, SoxN, Pdm3, Br, Rx, and RunxA.		Good		Good
187	72	LPC1	M9		NA	NA		Transferred label from Ozel et al. 2021 dataset.		Good		Good
188	73		M9		NA	NA				Good		Good
189	47		M9		Slp/D	Optix	On			Good		Good
190	55	Tm29	M32		Erm/Ey	Optix	Off	Transferred label from Ozel et al. 2021 dataset.		Good		Good
191	64	LC12	M5		NA	NA		Transferred label from Ozel et al. 2021 dataset.		Good		Good
192	111	LC17	M5		NA	NA		Transferred label from Ozel et al. 2021 dataset.		Good		Good
193	162		M4		Hth	Optix/Dpp	Off			Good		Good
194	161		M10		Ey/Hbn	Dpp	Off			Good		Good
195	181		M10		Ey/Hbn	Dpp	Off			Good		OK (heterogeneous)
196	175	Pm2	M4		Hth	Dpp	Off	Transferred label from Ozel et al. 2021 dataset.		Good		Good
197	39		M7		Hbn/Opa/Slp	Dpp	Off			Good		Good
198	174		M31		Ey/Hbn	Vsx	Off			Good		Good
199	173		M31		Ey/Hbn	Vsx	Off			Good		Good
200	54		M32		Erm/Ey	Vsx	Off			Good		Good
201	183		M31		Ey/Hbn	Optix/Dpp	Off			Good		Good
202	231		M31		Ey/Hbn	Dpp	Off			Good		Good
203	17	Cm9	M31	Sm15 (Flywire)	Opa/Erm	Optix	Off	Annotated in this study (Fig. S8).		Good		Good
204	167		M31		Ey/Hbn	Optix	Off			Good		Good
205	168		M31		Ey/Hbn	Vsx	Off			Good		Good
206	178		M10		Hth/Opa	Dpp	Off			Good		Good
207	24		M15		D/BarH	Optix	On			Good		Good
208	22		M15		D/BarH	Optix/Dpp	On			Good		Good
209	177		M10		Ey/Hbn		Off			Good		Good
210	156		M31		Ey/Hbn		Off			Good		Good
211	12	Dm12	M7		Hbn/Opa/Slp	Optix/Dpp	Off	Transferred label from Ozel et al. 2021 dataset.		Good		Good
212	138	Mi22	M26	Cm7 (Janelia) / Sm09 (Flywire)	Slp/D	Vsx/Optix/Dpp	Off	Annotated in this study (Fig. S9).		Good		Good after cluster 41 is fixed
213	29		M26		Slp/D	Optix	Off			Good		Good
214	100		M18		NA	NA		Split from a heterogenous cluster containing LC neurons (old cluster 100). Identity unknown but is the only subcluster expressing Br.		Good		Good
215	63		M9		NA	NA				Good		Good
216	147	LC4	M5		NA	NA		Transferred label from Ozel et al. 2021 dataset.		Good		Good
217	11		M7		Hbn/Opa/Slp		Off			Good		Good
218	40	LPi4-3	M7		Hbn/Opa/Slp	Dpp	Off	Annotated in Chen et al. 2023 by neuron morphology labeled by CG44325∩Tj MCFO		Good		P24 cluster 81 cells look like T4/5	Cluster 81 subset was discarded
219	39		M7		Hbn/Opa/Slp	Dpp	Off			Good		Good
220	216/215		M39		NA	NA		Non-neuronal		4 cells	Merged to 221	Merge?	Merged as 221, along with the entire P24 clusters 6, 48, 49, 146
221	216	RSC	M39		NA	NA		Retinal Support Cells, including secondary and tertiary pigment cells (w+,Pdh+,santa-maria+). At earlier stages, this cluster might contain proliferating progenitors of the retina.		Good		Merge?	Merged as 221, along with the entire P24 clusters 6, 48, 49, 146
222	216		M39		NA	NA		Non-neuronal		No cells		1 cell	Merged as 221, along with the entire P24 clusters 6, 48, 49, 146
223	79	LC10b	M20		NA	NA		Transferred label from Ozel et al. 2021 dataset.		Good		Good
224	79		M20		NA	NA		Remaining cells that are not LC10b (now split into cluster 223) from old cluster 79. Potentially LC10c.		Good		Good
225	59		M36		Hbn/Opa/Slp	Optix	On			Good		Good
226	59		M36		Hbn/Opa/Slp	Optix	On			Good		Good
227	221	LC9	M20		NA	NA		Annotated in El-Danaf et al. 2025 by the co-expression of Ac76E, Toy, Sox102F, Con, Caps, and Ten-m, and the lack of Acj6, Kn, and Sns.		Good		Good
228	222	LC6	M20		NA	NA		Transferred label from Ozel et al. 2021 dataset.		30% of cells don't cluster together	Non-cluster168 cells were discarded	Good
229	13		M17		NA	NA				Good		Good
230	30	MeSps	M8	MTe01a* (FlyWire) / MeVP6* (Janelia)	Hbn/Opa/Slp	Vsx	Off	Annotated in Chen et al. 2023 by neuron morphology labeled with TkR86C∩CG14322 MCFO.		Good		Good
231	120	Lpi3-4	M8		Hbn/Opa/Slp	Vsx	Off	Transferred label from Kurmangaliyev et al. 2020 dataset.		Good		Good
232	152	Pm4	M31		Hth/Opa	Vsx	Off	Transferred label from Ozel et al. 2021 dataset.		Good		Good
233	56		M33		Opa/Erm	Vsx	Off			Good		Good
234	20		M33		Opa/Erm	Vsx	Off			Good		Good
235	20		M33		Opa/Erm	Vsx	Off			Good		Good, 7 cells
236	38	Dm21	M22	Cm4 (Janelia) / Sm03 (FlyWire)	Hbn/Opa/Slp	Vsx	Off	Annotated as Sm03 (FlyWire) in Holguera et al. 2025 by morphology of neurons marked by Vsx1∩Dac MCFO; Named as Dm21 in this study due to its distal medulla innervation.		Good		Good
237	232		M10		NA	NA				Good		Good
238	170		M10		NA	NA				Good		Good
239	68		M18		NA	NA				Good		Good
240	102		M17		NA	NA				Good		Good
241	222/102		M19		NA	NA				OK?	Entire cluster 183 was assigned to 141 to be safe	Good
242	87		M20		NA	NA				Good		Good
243	49		M18		NA	NA				Good		Good
244	146		M11		NA	NA				Good		Good
245	163	Pm1	M4		Hth	Optix	Off	Transferred label from Ozel et al. 2021 dataset.		Good		Good
246	21		M11		Opa/Erm		Off			Good		Good
247	184		M11		NA	NA				Good		Good
248	48		M11		NA	NA				Good		Good
249	184		M11		NA	NA				Good		Good
250	41	Tm32*	M32	Tm33 (FlyWire)	Erm/Ey	Optix	Off	Annotated in Holguera et al. 2025 by neuron morphology labeled with kn∩dpr16. Marked as less confident due to the lack of sparse labeling.		Good		Good
251	136	Dm11	M22		Hbn/Opa/Slp	Optix/Dpp	Off	Transferred label from Ozel et al. 2021 dataset.		Good		Good
252	14	Dm1	M7		Hbn/Opa/Slp	Optix	Off	Transferred label from Ozel et al. 2021 dataset.		Good		Good
253	203	XGO	M42		NA	NA		Outer Chiasm glia. Label transferred from the annotations in Ferreira and Desplan 2023 by the co-expression of CG31663 and DAT		Good		OK
254	198/199		M42		NA	NA		Glia. Very similar in adults to the ensheating glia cluster (117)		Good		OK
255	67		M9		Erm/Ey	Vsx/Optix	On			Good		Good
256	115		M15		D/BarH	Vsx	On			Good		Good
257	18		M10		Opa/Erm	Vsx	Off			Good		Good
258	67		M3		Erm/Ey	Vsx/Optix	On			OK		Good
259	67		M9		Erm/Ey	Vsx/Optix	On			OK		Good

### Sheet: Color legend
Updated annotation
Split cluster
Less confident annotation
